# Identification of Suitable Target/E3 Ligase Pairs for PROTAC Development using a Rapamycin-induced Proximity Assay (RiPA)

**DOI:** 10.1101/2024.04.24.590940

**Authors:** Bikash Adhikari, Katharina Schneider, Mathias Diebold, Christoph Sotriffer, Elmar Wolf

## Abstract

The development of proteolysis targeting chimeras (PROTACs), which induce the degradation of target proteins by bringing them into proximity with cellular E3 ubiquitin ligases, has revolutionized drug development. While the human genome encodes more than 600 different E3 ligases, current PROTACs use only a handful of them, drastically limiting their full potential. Furthermore, many PROTAC development campaigns fail because the selected E3 ligase candidates are unable to induce degradation of the particular target of interest. As more and more ligands for novel E3 ligases are discovered, the chemical effort to identify the best E3 ligase for a given target is exploding. Therefore, a genetic system to identify degradation-causing E3 ligases and suitable target/E3 ligase pairs is urgently needed. Here we used the well-established dimerization of the FKBP12 protein and FRB domain by rapamycin to bring the target protein WDR5 into proximity with candidate E3 ligases. Strikingly, this rapamycin-induced proximity assay (RiPA) revealed that VHL, but not Cereblon, is able to induce WDR5 degradation - a finding previously made by PROTACs, demonstrating its predictive power. By optimizing the steric arrangement of all components and fusing the target protein with a minimal luciferase, RiPA can identify the ideal E3 for any target protein of interest in living cells, significantly reducing and focusing the chemical effort in the early stages of PROTAC development.
