## Supplementary Table S2 for "Identification of Suitable Target/E3 Ligase Pairs for PROTAC Development using a Rapamycin-induced Proximity Assay (RiPA)"

### Sheet: Table-S2_Oligos
	Table S2 Primers and gBlocks used for cloning RiPA constructs.
	ID	Name	Sequence	Description
	Primers
	1551	AURKA_AgeI_f	CGCACCGGTATGGACCGATCTAAAGAAAACTGC	Cloning AURKA-Luc-FKBP12 construct
	1754	Luc_AgeI_f	CGCACCGGTATGGTCTTCACACTCGAAGATTTCG	Cloning Luc-FKBP12, Luc-WDR5-FKBP12, Luc-WDR5-FKBP12_nxGSSG constructs
	1778	WDR5_AgeI_f	CGCACCGGTATGGCGACGGAGGAGAAGAAGC	Cloning WDR5-Luc-FKBP12, WDR5-Luc-FKBP1(K-less) constructs
	2341	VHL_SpeI_r	GGACTAGTTCAATCTCCCATCCGTTGATGTG	Cloning FRB-VHL construct
	2342	VHL_AgeI_f	CGCACCGGTATGCCCCGGAGGGCGGAGAAC	Cloning VHL-FRB construct
	2580	FRB_AgeI_f	CGCACCGGTATGATCCTCTGGCATGAGATGT	Cloning FRB-VHL construct
	2581	FRB_linker_EcoRI_r	CGGAATTCACCGGAGCTCCCACCGGAGCTCCCCTTTGAGATTCGTCGGAAC	Cloning FRB-VHL construct
	2582	VHL_EcoRI_f	CGGAATTCCCCCGGAGGGCGGAGAACT	Cloning FRB-VHL construct
	2583	VHL_EcoRI_r	CGGAATTCATCTCCCATCCGTTGATG	Cloning VHL-FRB construct
	2584	Linker_FRB_EcoRI_f	CGGAATTCGGGAGCTCCGGTGGGAGCTCCGGTATCCTCTGGCATGAGATG	Cloning VHL-FRB construct
	2585	FRB_SpeI_r	GGACTAGTTCACTTTGAGATTCGTCGGAAC	Cloning VHL-FRB construct
	2590	WDR5_EcoRI_r	CGGAATTCGCAGTCACTCTTCCACAG	Cloning WDR5-Luc-FKBP12 construct
	2591	Linker_Luc_EcoRI_f	CGGAATTCGGGAGCTCCGGTGGGAGCTCCGGTGTCTTCACACTCGAAGATTTCG	Cloning WDR5-Luc-FKBP12 construct
	2593	Linker_Luc_EcoRI_r	CGGAATTCACCGGAGCTCCCACCGGAGCTCCCCGCCAGAATGCGTTCGCACAG	Cloning Luc-WDR5-FKBP12 construct
	2594	WDR5_EcoRI_f	CGGAATTCGCGACGGAGGAGAAGAA	Cloning Luc-WDR5-FKBP12 construct
	2602	FKPB12_MluI_f	CGACGCGTGGAGTGCAGGTGGAAACCATC	Cloning of WDR5-Luc-FKBP12, Luc-WDR5-FKBP12 constructs
	2603	FKPB12_SpeI_r	GGACTAGTTCATTCCAGTTTTAGAAGCTCC	Cloning of WDR5-Luc-FKBP12, Luc-WDR5-FKBP12 constructs
	2604	Linker_Luc_MluI_r	CGACGCGTACCGGAGCTCCCACCGGAGCTCCCCGCCAGAATGCGTTCGCACAGCC	Cloning WDR5-Luc-FKBP12
	2605	Linker_WDR5_MluI_r	CGACGCGTACCGGAGCTCCCACCGGAGCTCCCGCAGTCACTCTTCCACAG	Cloning Luc-WDR5-FKBP12 construct
	2706	CRBN_AgeI_f	CGCACCGGTATGGCCGGCGAAGGAGATCAGCAG	Cloning CRBN-FRB construct
	2707	CRBN_MluI_r	CGCGACGCGTCAAGCAAAGTATTACTTTGTC	Cloning CRBN-FRB construct
	2708	Linker_FRB_MluI_f	CGCGACGCGTGGGAGCTCCGGTGGGAGCTCCGGTATC	Cloning CRBN-FRB construct
	2709	AURKA_XhoI_r	CCGCTCGAGAGACTGTTTGCTAGCTGATTC	Cloning AURKA-Luc-FKBP12 construct
	2710	Linker_Luc_XhoI_f	CCGCTCGAGGGGAGCTCCGGTGGGAGCTCCGGTGTCTTCACACTCGAAGATTTC	Cloning AURKA-Luc-FKBP12 construct
	2999	Luc_Fragment-1_SpeI_f	GGACTAGTGGGAGCTCCGGTGGGAGCTCCGGTGTCTTCACACTCGAAGATTTC	Cloning C-term Luc-FKBP12 entry vector (EV) construct
	3000	Luc_Fragment-1_r	CCCGCTGGAACCCCCGCTGGAACCCGCCAGAATGCGTTCGCACAG	Cloning C-term Luc-FKBP12 EV construct
	3001	FKBP12_Fragment-2_f	GGTTCCAGCGGGGGTTCCAGCGGGGGAGTGCAGGTGGAAACCATC	Cloning C-term Luc-FKBP12 EV construct
	3002	FKBP12_Fragment-2_BamHI_r	CGCGGATCCTCATTCCAGTTTTAGAAGCTC	Cloning C-term Luc-FKBP12 EV construct
	3009	FBXL12_PacI_f	CCTTAATTAAATGGCGACTTTGGTCGAACTGCC	Cloning FBXL12-FRB construct
	3010	FBXL12_MluI_r	CGCGACGCGTCATCCACCAGTCCATAGACTC	Cloning FBXL12-FRB construct
	3020	WDR5_SpeI_r	GGACTAGTGCAGTCACTCTTCCACAGT	Cloning WDR5-Luc-FKBP1(K-less) construct
	3208	WDR5_0xGSSG_MluI_r	CGCGACGCGTGCAGTCACTCTTCCACAGT	Cloning Luc-WDR5-FKBP12_0xGSSG construct
	3209	WDR5_1xGSSG_MluI_r	CGCGACGCGTGCCAGAGCTTCCGCAGTCACTCTTCCACAGT	Cloning Luc-WDR5-FKBP12_1xGSSG construct
	3210	WDR5_2xGSSG_MluI_r	CGCGACGCGTGCCAGAGCTTCCGCCAGAGCTTCCGCAGTCACTCTTCCACAGT	Cloning Luc-WDR5-FKBP12_2xGSSG construct
	3211	WDR5_4xGSSG_MluI_r	CGCGACGCGTGCCAGAGCTTCCGCCAGAGCTTCCGCCAGAGCTTCCGCCAGAGCTTCCGCAGTCACTCTTCCACAGT	Cloning Luc-WDR5-FKBP12_4xGSSG construct
	3212	WDR5_8xGSSG_MluI_r	CGACGCGTGCCAGAGCTTCCGCCAGAGCTTCCGCCAGAGCTTCCGCCAGAGCTTCCGCCAGAGCTTCCGCCAGAGCTTCCGCCAGAGCTTCCGCCAGAGCTTCCGCAGTCACTCTTCCAC	Cloning Luc-WDR5-FKBP12_8xGSSG construct
	3584	K3_Luc_top	CCGGTATGAAGAAGAAGGGAAGCTCTGGCAAGAAGAAGGGAAGCTCTGGCAAGAAGAAGA	Cloning Luc_K3-FKBP12 construct
	3585	K3_Luc_bottom	CTAGTCTTCTTCTTGCCAGAGCTTCCCTTCTTCTTGCCAGAGCTTCCCTTCTTCTTCATA	Cloning Luc_K3-FKBP12 construct
	3586	K6_Luc_top	CCGGTATGAAGAAGAAGAAGAAGAAGGGAAGCTCTGGCAAGAAGAAGAAGAAGAAGA	Cloning Luc_K6-FKBP12 construct
	3587	K6_Luc_bottom	CTAGTCTTCTTCTTCTTCTTCTTGCCAGAGCTTCCCTTCTTCTTCTTCTTCTTCATA	Cloning Luc_K6-FKBP12 construct
	3588	K12_Luc_top	CCGGTATGAAGAAGAAGAAGAAGAAGAAGAAGAAGAAGAAGAAGA	Cloning Luc_K12-FKBP12 construct
	3589	K12_Luc_bottom	CTAGTCTTCTTCTTCTTCTTCTTCTTCTTCTTCTTCTTCTTCATA	Cloning Luc_K12-FKBP12 construct
	gBlocks
	i	C-term_Nluc-FKBP12_K-less_EV	CCCGGGGCCAAGAACAGATGGTCACCGCAGTTTCGGCCCCGGCCCGAGGCCAAGAACAGATGGTCCCCAGATATGGCCCAACCCTCAGCAGTTTCTTAAGACCCATCAGATGTTTCCAGGCTCCCCCAAGGACCTGAAATGACCCTGCGCCTTATTTGAATTAACCAATCAGCCTGCTTCTCGCTTCTGTTCGCGCGCTTCTGCTTCCCGAGCTCTATAAAAGAGCTCACAACCCCTCACTCGGCGCGCCAGTCCTCCGACAGACTGAGTCGGCCGGTACCGGTATGCATACGCGTCATATGACTAGTGGGAGCTCCGGTGGGAGCTCCGGTGTCTTCACACTCGAAGATTTCGTTGGGGACTGGCGACAGACAGCCGGCTACAACCTGGACCAAGTCC…	Cloning C-term Luc-FKBP12(Kless) EV construct
	ii	Luc_V1	CGCaccggtATGGTCTTCACACTCGAAGATTTCGTTGGGGACTGGAAGCAGACAGCCGGCTACAACCTGGACCAAGTCCTTGAACAGGGAGGTGTGTCCAGTTTGTTTCAGAATCTCGGGGTGTCCGTAACTCCGATCCAAAAGATTGTCCTGAGCGGTGAAAATGGGCTGAAGATCGACATCCATGTCATCATCCCGTATGAAGGTCTGAGCGGCGACCAAATGGGCCAGATCGAAAAAATTTTTAAGGTGGTGTACCCTGTGGATGATCATCACTTTAAGGTGATCCTGCACTATGGCACACTGGTAATCGACGGGGTTACGCCGAACATGATCGACTATTTCGGAAAGCCGTATGAAGGCATCGCCGTGTTCGACGGCAAAAAGATCACTGTAACA…	Cloning Luc_V1-FKBP12 construct
	iii	Luc_V2	CGCaccggtATGGTCTTCACACTCGAAGATTTCGTTGGGGACTGGAAGCAGACAAAGGGCTACAACCTGGACAAGGTCCTTGAACAGGGAAAGGTGTCCAGTTTGTTTCAGAAGCTCGGGGTGTCCGTAACTCCGATCCAAAAGATTGTCCTGAGCGGTGAAAATGGGCTGAAGATCGACATCCATGTCATCATCCCGTATGAAGGTCTGAGCGGCGACCAAATGGGCCAGATCGAAAAAATTTTTAAGGTGGTGTACCCTGTGGATGATAAGCACTTTAAGGTGATCCTGCACTATGGCACACTGGTAATCGACGGGAAGACGCCGAACATGATCGACTATTTCGGAAAGCCGTATGAAGGCATCGCCGTGTTCGACGGCAAAAAGATCACTGTAACA…	Cloning Luc_V2-FKBP12 construct
	iv	E3-FRB_EV	TTGGCGCGCCAGTCCTCCGACAGACTGAGTCGGCCGGTTTAATTAAACCGGTATGCATACGCGTACTAGTGGGAGCTCCGGTGGGAGCTCCGGTATCCTCTGGCATGAGATGTGGCATGAAGGCCTGGAAGAGGCATCTCGTTTGTACTTTGGGGAAAGGAACGTGAAAGGCATGTTTGAGGTGCTGGAGCCCTTGCATGCTATGATGGAACGGGGCCCCCAGACTCTGAAGGAAACATCCTTTAATCAGGCCTATGGTCGAGATTTAATGGAGGCCCAAGAGTGGTGCAGGAAGTACATGAAATCAGGGAATGTCAAGGACCTCACCCAAGCCTGGGACCTCTATTATCATGTGTTCCGACGAATCTCAAAGTGAGGATCCGCG	Cloning E3-FRB EV construct
	v	FRB-E3_EV	TTGGCGCGCCAGTCCTCCGACAGACTGAGTCGGCCGGTATGATCCTCTGGCATGAGATGTGGCATGAAGGCCTGGAAGAGGCATCTCGTTTGTACTTTGGGGAAAGGAACGTGAAAGGCATGTTTGAGGTGCTGGAGCCCTTGCATGCTATGATGGAACGGGGCCCCCAGACTCTGAAGGAAACATCCTTTAATCAGGCCTATGGTCGAGATTTAATGGAGGCCCAAGAGTGGTGCAGGAAGTACATGAAATCAGGGAATGTCAAGGACCTCACCCAAGCCTGGGACCTCTATTATCATGTGTTCCGACGAATCTCAAAGGGGAGCTCCGGTGGGAGCTCCGGTACCGGTATGCATACGCGTACTAGTTTAATTAAGGATCCGCG	Cloning FRB-E3 EV construct.
	vi	KRASG12D	CTCCGACAGACTGAGTCGGCCGGTACCGGTATGACTGAATATAAACTTGTGGTAGTTGGAGCTGACGGCGTAGGCAAGAGTGCCTTGACGATACAGCTAATTCAGAATCATTTTGTGGACGAATATGATCCAACAATAGAGGATTCCTACAGGAAGCAAGTAGTAATTGATGGAGAAACCTGTCTCTTGGATATTCTCGACACAGCAGGTCAAGAGGAGTACAGTGCAATGAGGGACCAGTACATGAGGACTGGGGAGGGCTTTCTTTGTGTATTTGCCATAAATAATACTAAATCATTTGAAGATATTCACCATTATAGAGAACAAATTAAAAGAGTTAAGGACTCTGAAGATGTACCTATGGTCCTAGTAGGAAATAAATGTGATTTGCCTTCTAGA…	Cloning KRASG12D-Luc-FKBP12 construct
